# CRISPR/Cas9-mediated genome editing of *Schistosoma mansoni* acetylcholinesterase

**DOI:** 10.1101/2020.07.08.190694

**Authors:** Hong You, Johannes U. Mayer, Rebecca L. Johnston, Haran Sivakumaran, Shiwanthi Ranasinghe, Vanessa Rivera, Olga Kondrashova, Lambros T. Koufariotis, Xiaofeng Du, Patrick Driguez, Juliet D. French, Nicola Waddell, Mary G. Duke, Wannaporn Ittiprasert, Victoria H. Mann, Paul J. Brindley, Malcolm K. Jones, Donald P. McManus

## Abstract

CRISPR/Cas9-mediated genome editing shows cogent potential for the genetic modification of helminth parasites. Here we report successful gene knock-in (KI) into the genome of the egg of *Schistosoma mansoni* by combining CRISPR/Cas9 with single-stranded oligodeoxynucleotides (ssODNs). We edited the acetylcholinesterase (AChE) gene of *S. mansoni* targeting two guide RNAs (gRNAs), X5 and X7, located on exon 5 and exon 7 of Smp_154600, respectively. A CRISPR/Cas9-vector encoding gRNA X5 or X7 was introduced by electroporation into eggs recovered from livers of experimentally infected mice. Simultaneously, eggs were transfected with a ssODN donor encoding a stop codon in all six frames, flanked by 50 nt-long 5’- and 3’-homology arms matching the predicted Cas9-catalyzed double stranded break at X5 or X7. Next generation sequencing analysis of reads of amplicon libraries spanning targeted regions revealed that the major modifications induced by CRISPR/Cas9 in the eggs were generated by homology directed repair (HDR). Furthermore, soluble egg antigen from AChE-edited eggs exhibited markedly reduced AChE activity, indicative that programmed Cas9 cleavage mutated the AChE gene. Following injection of AChE-edited schistosome eggs into the tail veins of mice, a significant decrease in circumoval granuloma size was observed in the lungs of the mice. Notably, there was an enhanced Th2 response involving IL-4, −5, −10, and-13 induced by lung cells and splenocytes in mice injected with X5-KI eggs in comparison to control mice injected with unmutated eggs. A Th2-predominant response, with increased levels of IL-4, −13 and GATA3, also was induced by X5 KI eggs in small intestine-draining mesenteric lymph node cells when the gene-edited eggs were introduced into the subserosa of the ileum of the mice. These findings confirmed the potential and the utility of CRISPR/Cas9-mediated genome editing for functional genomics in schistosomes.

**Author Summary:** Schistosomiasis is the most devastating of the parasitic helminth diseases. Currently, no vaccines are available for human use and praziquantel is the only available treatment raising considerable concern that drug resistance will develop. A major challenge faced by the schistosomiasis research community is the lack of suitable tools to effectively characterise schistosome gene products as potential new drug and/or vaccine targets. We introduced CRISPR/Cas9 mediated editing into *S. mansoni* eggs targeting the gene encoding acetylcholinesterase (AChE), a recognized anthelminthic drug target. We found that the major modifications induced by CRISPR/Cas9 in the eggs were generated by homology directed repair (HDR). This platform provides a unique opportunity to generate precise loss-of-function insertions into the schistosome genome. We pre-screened the activity of two guide RNAs of the AChE gene and compared/validated the mutation efficacy using next-generation sequencing analysis at the genomic level and phenotypic modifications at the protein level. That resulted in reduced AChE activity observed in AChE-edited eggs, and decreased lung circumoval granuloma size in mice injected with those edited eggs. The CRISPR/Cas9-genome editing system we established in this study provides a pivotal platform for gene functional studies to identify and test new anti-schistosome intervention targets, which can be extended to the other human schistosome species and other important parasitic helminths.
