## Supplementary Table 1 for "CRISPR/Cas9-mediated genome editing of *Schistosoma mansoni* acetylcholinesterase"

### Sheet: Sheet1
Supplementary Table 1. Sequences of guild RNA and primers used for PCR ampliciation
Guild RNA	Sequence
AChEX5-sgRNA	CACCAGGTAATATGGGTCTC
AChEX7-sgRNA	TGGGCTAACTTTGCACGCAC
AChEX5-ssODN	ACCATGAATTTCCAAACTTTTTTCTAATTTTAGGCACCAGGTAATATGGGTAAGTGACTAGGTAACTGAGTAGCTCTCTGGGATCAACGTTTAGCAATGAAATGGATTAAAGATCATATTGAAC
AChEX7-ssODN	AGAACGTCAACTCAGTGATATTATGATGACATACTGGGCTAACTTTGCACTAAGTGACTAGGTAACTGAGTAGCGCACAGGGTAAGTTGATTCGTAGAACATTGTTTGTATAGTGATTAGTTTG
AChEX5+7-ssODN	ACCATGAATTTCCAAACTTTTTTCTAATTTTAGGCACCAGGTAATATGGGTAAGTGACTAGGTAACTGAGTAGCGCACAGGGTAAGTTGATTCGTAGAACATTGTTTGTATAGTGATTAGTTTG
PCR Primer	Sequence
CF	GATTCGACATTGCGTGAGCC
F2	TTTCAGGTAGTTCATAATGCAATCA
R	GCTACTCAGTTACCTAGTCACTTA
R4	TGAGACCATGGACTGACGAC
F1	CGTCGTGCTCATACACTTCC
F	TAAGTGACTAGGTAACTGAGTAGC
R6	CTCTGGGTAGTCACCAACGG
R1	CGGTTGGTGCATTCAAGACC
