## Supplementary Table 2 for "CRISPR/Cas9-mediated genome editing of *Schistosoma mansoni* acetylcholinesterase"

Supplementary table 2. Quantification of modifications in NGS sequencing data according to CRISPResso2.
Number	Group_name	NGS	Primers	Total_reads	Aligned_reads	Filtered_reads	Filtered_reads_percent	Unmodified	Unmodified_percent	Modified	Modified_percent	NHEJ	NHEJ_percent	NHEJ_Insertions	NHEJ_Insertions_percent	NHEJ_Deletions	NHEJ_Deletions_percent	NHEJ_Substitutions	NHEJ_Substitutions_percent	HDR	HDR_percent	HDR_confirmed	HDR_confirmed_percent
1	Media	NGS1	F2-R4	548299	530633	507651	95.66894633	507031	99.87786885	620	0.122131149	617	0.121540192	1	0.000196986	25	0.004924643	591	0.116418563	3	0.000590957	3	0.000590957
2	Media	NGS2	F1-R6	253876	243659	237122	97.31715225	236767	99.85028804	355	0.149711963	353	0.148868515	0	0	1	0.000421724	352	0.148446791	2	0.000843448	2	0.000843448
3	X5 KI	NGS3	F2-R4	287004	275664	265114	96.17287713	264570	99.79480525	544	0.205194746	176	0.066386536	0	0	5	0.001885981	171	0.064500554	368	0.138808211	368	0.138808211
4	X5 KI	NGS4	F1-R6	357966	341680	333526	97.61355654	333033	99.85218544	493	0.147814563	488	0.14631543	0	0	2	0.000599653	486	0.145715776	5	0.001499134	5	0.001499134
6	X5	NGS6	F2-R4	283039	271532	261864	96.43946202	261658	99.92133321	206	0.078666789	193	0.07370238	0	0	4	0.00152751	189	0.072174869	13	0.004964409	13	0.004964409
7	X5	NGS7	F1-R6	351272	335790	329156	98.02436046	328678	99.8547801	478	0.145219896	473	0.143700859	0	0	0	0	473	0.143700859	5	0.001519037	5	0.001519037
8	X7 KI	NGS8	F2-R4	329138	317711	303523	95.53430634	303328	99.93575446	195	0.064245543	193	0.063586615	1	0.000329464	2	0.000658929	190	0.062598222	2	0.000658929	2	0.000658929
9	X7 KI	NGS9	F1-R6	321787	308877	301076	97.47439919	300288	99.73827206	788	0.261727936	408	0.135513957	1	0.000332142	0	0	407	0.135181815	380	0.126213979	380	0.126213979
11	X7	NGS11	F2-R4	308767	296079	284560	96.10948429	284365	99.93147315	195	0.068526848	195	0.068526848	0	0	8	0.002811358	187	0.065715491	0	0	0	0
12	X7	NGS12	F1-R6	381646	365204	357204	97.80944349	356726	99.86618291	478	0.133817091	475	0.132977234	0	0	1	0.000279952	474	0.132697282	3	0.000839856	2	0.000559904
13	X5 KI + X7 KI	NGS13	F2-R4	259178	247847	238534	96.24243989	238268	99.8884855	266	0.111514501	168	0.070430211	0	0	4	0.00167691	164	0.068753301	98	0.04108429	98	0.04108429
14	X5 KI + X7 KI	NGS14	F1-R6	345174	331970	324639	97.79166792	324080	99.82780874	559	0.172191265	432	0.133070888	0	0	2	0.000616069	430	0.132454819	127	0.039120377	126	0.038812342
17	X5 + X7 + SmAChEssODN	NGS17	F2-R4	237125	226471	217975	96.2485263	217829	99.93301984	146	0.066980158	146	0.066980158	0	0	1	0.000458768	145	0.06652139	0	0	0	0
18	X5 + X7 + SmAChEssODN	NGS18	F1-R6	286810	275403	268608	97.53270662	268265	99.87230462	343	0.127695378	341	0.126950798	0	0	0	0	341	0.126950798	2	0.000744579	2	0.000744579
21	X5 + X7	NGS21	F2-R4	232864	222369	213421	95.97605781	213298	99.94236743	123	0.057632567	123	0.057632567	0	0	3	0.001405672	120	0.056226894	0	0	0	0
22	X5 + X7	NGS22	F1-R6	351724	334039	325476	97.43652687	324911	99.82640809	565	0.173591908	564	0.173284666	0	0	12	0.003686908	552	0.169597758	1	0.000307242	1	0.000307242
23	Wild type	NGS23	F2-R4	291578	276384	265044	95.89701285	264854	99.92831379	190	0.071686211	190	0.071686211	1	0.000377296	5	0.001886479	184	0.069422436	0	0	0	0
24	Wild type	NGS24	F1-R6	387252	366424	356632	97.32768596	356144	99.86316427	488	0.13683573	485	0.135994527	0	0	2	0.000560802	483	0.135433724	3	0.000841203	3	0.000841203
25	EV	NGS25	F2-R4	235534	226359	217340	96.0156212	217188	99.93006349	152	0.069936505	152	0.069936505	0	0	2	0.000920217	150	0.069016288	0	0	0	0
26	EV	NGS26	F1-R6	372054	358180	349526	97.58389636	349033	99.85895184	493	0.141048162	493	0.141048162	0	0	0	0	493	0.141048162	0	0	0	0
27	X5 ssODN	NGS27	F2-R4	263898	256488	248114	96.73512991	247896	99.91213716	218	0.087862837	184	0.074159459	0	0	2	0.000806081	182	0.073353378	34	0.013703378	34	0.013703378
28	X5 ssODN	NGS28	F1-R6	399756	386263	379769	98.31876209	379239	99.86044148	530	0.139558521	524	0.137978613	0	0	0	0	524	0.137978613	6	0.001579908	5	0.00131659
29	X7 ssODN	NGS29	F2-R4	254067	243824	234146	96.03074349	233975	99.92696864	171	0.073031357	171	0.073031357	0	0	4	0.001708336	167	0.071323021	0	0	0	0
30	X7 ssODN	NGS30	F1-R6	315183	302368	295129	97.60589745	294686	99.84989615	443	0.150103853	413	0.139938806	0	0	0	0	413	0.139938806	30	0.010165046	30	0.010165046
